# Gut-specific H3R signaling orchestrates microglia-dependent resolution of peripheral inflammation

**DOI:** 10.1101/2024.07.11.603031

**Authors:** Kerstin Dürholz, Mathias Linnerbauer, Eva Schmid, Heike Danzer, Lena Lößlein, Lena Amend, Leona Ehnes, Michael Frech, Vugar Azizov, Fabian Schälter, Arne Gessner, Sébastien Lucas, Till-Robin Lesker, R. Verena Taudte, Jörg Hofmann, Felix Beyer, Hadar Bootz-Maoz, Yasmin Reich, Hadar Romano, Daniele Mauro, Ruth Beckervordersandforth, Wei Xiang, Aiden Haghikia, Cezmi A. Akdis, Francesco Ciccia, Tobias Bäuerle, Kerstin Sarter, Till Strowig, Nissan Yissachar, Georg Schett, Veit Rothhammer, Mario M. Zaiss

**Affiliations:** Department of Internal Medicine 3, Rheumatology and Immunology, Friedrich-Alexander-Universität Erlangen-Nürnberg (FAU) and Universitätsklinikum Erlangen, Erlangen, Germany; Deutsches Zentrum Immuntherapie (DZI), Friedrich-Alexander-Universität Erlangen-Nürnberg (FAU) and Universitätsklinikum Erlangen, Erlangen, Germany; Department of Neurology, Universitätsklinikum Erlangen, Friedrich-Alexander-Universität Erlangen-Nürnberg (FAU), 91054 Erlangen, Germany; Department of Microbial Immune Regulation, Helmholtz Centre for Infection Research, Braunschweig, Germany; Hannover Medical School, Hannover, Germany; Institute of Experimental and Clinical Pharmacology and Toxicology, Friedrich-Alexander University (FAU) Erlangen-Nürnberg, Erlangen, Germany; Core Facility for Metabolomics, Philipp University Marburg, Marburg, Germany; Department of Biology, Division of Biochemistry, Friedrich-Alexander University (FAU), 91058 Erlangen, Germany; Institute of Biochemistry, Friedrich-Alexander University of Erlangen-Nürnberg, Erlangen, Germany; The Goodman Faculty of Life Sciences, and Bar-Ilan Institute of Nanotechnology and Advanced Materials, Bar-Ilan University, Ramat-Gan, 5290002, Israel; Department of Precision Medicine, University of Campania "Luigi Vanvitelli", Naples, Italy; Department of Molecular Neurology, University Hospital Erlangen, Friedrich-Alexander-Universität Erlangen-Nürnberg (FAU), Germany; Department of Molecular Cell Biology, Institute of Biochemistry and Pathobiochemistry, Ruhr University Bochum, Bochum 44801, Germany; Swiss Institute of Allergy and Asthma Research (SIAF), University of Zurich, Davos, Switzerland; Radiologisches Institut, Universitätsklinikum Erlangen, Friedrich-Alexander-Universität Erlangen-Nürnberg, Erlangen, Germany

**Keywords:** histamine, microglia, gut-joint axis, gut-brain axis, gut-CNS-joint axis, resolution

## Abstract

Chronic inflammatory diseases, like rheumatoid arthritis (RA) have been described to cause central nervous system (CNS) activation. Less is known about environmental factors that enable the CNS to suppress peripheral inflammation in RA. Here, we identified gut microbiota-derived histamine as such factor. We show that low levels of histamine activate the enteric nervous system, increase inhibitory neurotransmitter concentrations in the spinal cord and restore homeostatic microglia, thereby reducing inflammation in the joints. Selective histamine 3 receptor (H3R) signaling in the intestine is critical for this effect, as systemic and intrathecal application did not show effects. Microglia depletion or pharmacological silencing of local nerve fibers impaired oral H3R agonist-induced pro-resolving effects on arthritis. Moreover, therapeutic supplementation of the SCFA propionate identified one way to expand local intestinal histamine concentrations in mice and humans. Thus, we define a gut-CNS-joint axis pathway where microbiota-derived histamine initiates the resolution of arthritis via the CNS.

**Graphical Abstract:** 

- Gut microbiota-derived histamine activates enteric neurons via H3R
- Local intestinal H3R activation induces shift to homeostatic microglia in the spinal cord
- CNS controlled decrease in endothelial leakiness resolves synovial inflammation
