## Supplemental Table 1 for "Gut-specific H3R signaling orchestrates microglia-dependent resolution of peripheral inflammation"

### Sheet: Tabelle1
Colour	Target	Company	Cat. Nr.	Clone	Dilution
BV421	RORyt	BD Biosciences	562894	Q31-378	1:100	Effector Panel
e450	Ly6G	ThermoFisher	48-9668-82	1A8	1:200
BV480	CD44	BD Biosciences	566116	IM7	1:200
BV570	CD8	Biolegend	100740	53-6.7	1:200
BV605	T-bet	Biolegend	644817	4B10	1:100
BV650	Ly6C	Biolegend	128049	HK1.4	1:400
BV711	SiglecF	BD Biosciences	740764	E50-2440	1:200
BV750	CD44	Biolegend	100467	GK1.5	1:200
BV785	B220	Biolegend	103246	RA3-6B2	1:400
FITC	CD45	Biolegend	103108	30-F11	1:400
PE	FoxP3	ThermoFisher	12-5773-82	FJK-16s	1:100
PE-Dazzle594	CD11c	Biolegend	117348	N418	1:400
PerCP/Cy5.5	CX3CR1	Biolegend	149006	SA011F11	1:200
PE/Cy7	CD62L	Biolegend	104418	MEL-14	1:200
APC	MHCII	Biolegend	116417	AF6-120.1	1:200
SparkNIR685	CD25	Biolegend	102069	PC61	1:200
AF700	CD11b	Biolegend	101222	M1/70	1:400
APCFire750	CD3e	Biolegend	100362	145-2C11	1:400
PE/Cy7	CD11b	BD Biosciences	552850	M1/70	1:400	Cytokine Panel
PE/Cy7	CD19	Biolegend	115520	6D5	1:400
FITC	CD3e	Biolegend	100306	145-2C11	1:100
PerCP/Cy5.5	CD4	Biolegend	100540	RM4-5	1:200
APC	IFNy	Biolegend	505809	XMG1.2	1:100
PE	IL-17	Biolegend	506903	TC11-18H10.1	1:100
BV421	IL-4	BD Biosciences	562915	11B11	1:100
BV421	CD11b	Biolegend	101235	M1/70	1:200	Nervous system panel
BV480	CD11c	BD Biosciences	565627	HL3	1:100
BV570	Ly6C	Biolegend	128029	HK1.4	1:200
BV605	CD68	Biolegend	137021	FA-11	1:100
BV650	CD56	BD Biosciences	748098	809220	1.100
PE-eF610	CD140a	ThermoFisher	61140180	APA5	1:100
SuperBright780	MHCII	ThermoFisher	78532080	AF6-120.1	1:100
AF488	H3R	R&D	FAB10200G	1008944	1:100
eFluor 450	CD3e	ThermoFisher	48003742	OKT3	1:100
PE/Cy5	CD24	Biolegend	101811	M1/69	1:200
PE/Cy7	CD31	ThermoFisher	25031182	390	1:200
PerCP-eFluor710	CD86	ThermoFisher	46086280	GL1	1:100
PE	B220	BD Biosciences	561878	RA3-6B2	1:100
PE/Cy5.5	CD45	ThermoFisher	35045180	30-F11	1:200
APC/Cy7	Ly6G	Biolegend	127623	1A8	1:100
AF700	O4	R&D	606019380	O4	1:200
APC/Fire810	CD4	Biolegend	100479	GK1.5	1:100
BUV737	CD154	BD Biosciences	741735	MR1	1:100
APC	ACSA2	Miltenyi Biotech	130-117-386	IH3-18A3	1:100
